# Minor spliceosome disruption causes limb growth defects without altering patterning

**DOI:** 10.1101/2020.03.16.994384

**Authors:** Kyle D Drake, Christopher Lemoine, Gabriela S Aquino, Anna M Vaeth, Rahul N Kanadia

## Abstract

Disruption of the minor spliceosome causes primordial dwarfism in microcephalic osteodysplastic primordial dwarfism type 1. Similarly, primordial dwarfism in domesticated animals is linked to positive selection in minor spliceosome components. Despite the importance of minor intron splicing in limb size regulation, its role in limb development remains unexplored. Here we show that loss of U11 small nuclear RNA, an essential minor spliceosome component, results in stunted limbs that maintain patterning. Notably, earlier loss of U11 corresponded to increased severity. We find that limb size is reduced due to elevated minor intron retention in minor intron-containing genes that regulate cell cycle. Limb progenitor cells experience delayed prometaphase to metaphase transition and prolonged S-phase, resulting in death of rapidly dividing, distally located progenitors. Consequently, crucial limb patterning genes are upregulated and their expression is maintained spatially to achieve basic patterning. Overall, these findings reveal a potential mechanism shared in disease and domestication.
