## Supplementary Data File 2 for "Minor spliceosome disruption causes limb growth defects without altering patterning"

### Sheet: E10.5 FL
Transcript ID	Gene	ORF w/ Minor Intron Retention	Stop Codon Dif. (aa)	NMD/Novel Prot.
ENSMUST00000090227	March6	Extension(UsesAnnotatedStopCodon)	-68	n/a
ENSMUST00000096495	Med14	PrematureStop/Truncation	1133	NMD
ENSMUST00000034966	Rpl4	PrematureStop/Truncation	316	NMD
ENSMUST00000092646	Med23	PrematureStop/Truncation	277	NMD
ENSMUST00000002825	Baz1b	PrematureStop/Truncation	1399	NMD
ENSMUST00000112529	Sms	PrematureStop/Truncation	141	NMD
ENSMUST00000059155	Insig1	PrematureStop/Truncation	80	NMD
ENSMUST00000196282	Zcchc8	PrematureStop/Truncation	556	NMD
ENSMUST00000033775	Mpp1	PrematureStop/Truncation	135	NMD
ENSMUST00000003152	Stk11	PrematureStop/Truncation	257	NMD
ENSMUST00000148178	Hnrnpm	PrematureStop/Truncation	439	NMD
ENSMUST00000113674	Drap1	PrematureStop/Truncation	142	NMD
ENSMUST00000026126	Ints4	PrematureStop/Truncation	415	NMD
ENSMUST00000230542	Kansl2	PrematureStop/Truncation	145	NMD
ENSMUST00000114449	Maea	PrematureStop/Truncation	80	NMD
ENSMUST00000032774	Ttc23	PrematureStop/Truncation	325	NMD
ENSMUST00000092569	Ccdc43	PrematureStop/Truncation	57	NMD
ENSMUST00000101610	Rhbdd3	PrematureStop/Truncation	198	NMD
ENSMUST00000030311	Ift74	PrematureStop/Truncation	36	NMD
ENSMUST00000020908	E2f6	PrematureStop/Truncation	71	NMD
ENSMUST00000041023	Ipo9	PrematureStop/Truncation	719	NMD

### Sheet: E10.5 HL
Transcript ID	Gene	ORF w/ Minor Intron Retention	Stop Codon Dif. (aa)	NMD/Novel Prot.
ENSMUST00000015433	Lage3	PrematureStop/Elongation	-1	Novel Prot.
ENSMUST00000025649	Ddb1	PrematureStop/Truncation	44	NMD

### Sheet: E11.5 FL
Transcript ID	Gene	ORF w/ Minor Intron Retention	Stop Codon Dif. (aa)	NMD/Novel Prot.
ENSMUST00000040888	Krtcap2	Extension(UsesAnnotatedStopCodon)	-44	n/a
ENSMUST00000027777	Parp1	PrematureStop/Elongation	-11	Novel Prot.
ENSMUST00000022580	Slc25a30	PrematureStop/Elongation	-2	Novel Prot.
ENSMUST00000060991	Tspan31	PrematureStop/Truncation	129	NMD
ENSMUST00000026461	Prim1	PrematureStop/Truncation	151	NMD
ENSMUST00000092646	Med23	PrematureStop/Truncation	277	NMD
ENSMUST00000000384	Trappc10	PrematureStop/Truncation	713	NMD
ENSMUST00000021297	Lsm12	PrematureStop/Truncation	127	NMD
ENSMUST00000092569	Ccdc43	PrematureStop/Truncation	57	NMD
ENSMUST00000018577	Nol11	PrematureStop/Truncation	111	NMD
ENSMUST00000021133	Srp68	PrematureStop/Truncation	555	NMD
ENSMUST00000093901	Tepsin	PrematureStop/Truncation	522	NMD
ENSMUST00000026129	Pcyt2	PrematureStop/Truncation	91	NMD
ENSMUST00000058163	Pus10	PrematureStop/Truncation	37	NMD
ENSMUST00000027592	Ubxn4	PrematureStop/Truncation	432	NMD
ENSMUST00000020634	Mapk9	PrematureStop/Truncation	117	NMD
ENSMUST00000111913	Odr4	PrematureStop/Truncation	245	NMD
ENSMUST00000018568	Drg2	PrematureStop/Truncation	146	NMD
ENSMUST00000143850	Derl2	PrematureStop/Truncation	143	NMD
ENSMUST00000027768	Ahctf1	PrematureStop/Truncation	1428	NMD
ENSMUST00000053740	Zfp207	PrematureStop/Truncation	476	NMD
ENSMUST00000100561	Cacna1g	PrematureStop/Truncation	2204	NMD
ENSMUST00000221167	Ccnk	PrematureStop/Truncation	498	NMD
ENSMUST00000020908	E2f6	PrematureStop/Truncation	71	NMD
ENSMUST00000021681	Vash1	PrematureStop/Truncation	221	NMD
ENSMUST00000026519	4833420G17Rik	PrematureStop/Truncation	38	NMD
ENSMUST00000039894	Tbce	PrematureStop/Truncation	349	NMD
ENSMUST00000222197	Nol8	PrematureStop/Truncation	965	NMD
ENSMUST00000017900	Slc12a7	PrematureStop/Truncation	565	NMD
ENSMUST00000022504	Mapk8	PrematureStop/Truncation	187	NMD
ENSMUST00000068532	Cgrrf1	PrematureStop/Truncation	146	NMD
ENSMUST00000047131	Ipo4	PrematureStop/Truncation	127	NMD
ENSMUST00000039135	Dock5	PrematureStop/Truncation	434	NMD
ENSMUST00000165720	Tcea1	PrematureStop/Truncation	43	NMD
ENSMUST00000166658	Pfdn5	PrematureStop/Truncation	53	NMD
ENSMUST00000110690	Oxct1	PrematureStop/Truncation	180	NMD
ENSMUST00000041733	Taf2	PrematureStop/Truncation	671	NMD
ENSMUST00000230542	Kansl2	PrematureStop/Truncation	145	NMD
ENSMUST00000169707	Ccnt1	PrematureStop/Truncation	612	NMD
ENSMUST00000023736	Lmbr1l	PrematureStop/Truncation	113	NMD
ENSMUST00000069107	Mapk1	PrematureStop/Truncation	185	NMD
ENSMUST00000006053	Smpd4	PrematureStop/Truncation	668	NMD
ENSMUST00000000028	Cdc45	PrematureStop/Truncation	275	NMD
ENSMUST00000140402	Tmem44	PrematureStop/Truncation	100	NMD
ENSMUST00000117363	Lsg1	PrematureStop/Truncation	153	NMD
ENSMUST00000048374	Cip2a	PrematureStop/Truncation	471	NMD
ENSMUST00000202261	Morc3	PrematureStop/Truncation	782	NMD
ENSMUST00000151287	Tcp1	PrematureStop/Truncation	391	NMD
ENSMUST00000040729	Clcn7	PrematureStop/Truncation	608	NMD
ENSMUST00000148178	Hnrnpm	PrematureStop/Truncation	439	NMD
ENSMUST00000007042	Ik	PrematureStop/Truncation	122	NMD
ENSMUST00000025350	Dcp2	PrematureStop/Truncation	340	NMD
ENSMUST00000040372	Tmem258	PrematureStop/Truncation	31	NMD
ENSMUST00000025649	Ddb1	PrematureStop/Truncation	44	NMD
ENSMUST00000013807	Pten	PrematureStop/Truncation	350	NMD
ENSMUST00000025714	Rpp30	PrematureStop/Truncation	47	NMD
ENSMUST00000075280	Exosc1	PrematureStop/Truncation	51	NMD
ENSMUST00000072141	Pdcd11	PrematureStop/Truncation	1141	NMD
ENSMUST00000036450	Spg11	PrematureStop/Truncation	2193	NMD
ENSMUST00000152367	Myef2	PrematureStop/Truncation	254	NMD
ENSMUST00000028900	Vps16	PrematureStop/Truncation	511	NMD
ENSMUST00000002805	Naa20	PrematureStop/Truncation	127	NMD
ENSMUST00000095087	Rapgef1	PrematureStop/Truncation	282	NMD
ENSMUST00000029838	Rpf1	PrematureStop/Truncation	137	NMD
ENSMUST00000068952	Wls	PrematureStop/Truncation	136	NMD
ENSMUST00000029214	Actl6a	PrematureStop/Truncation	268	NMD
ENSMUST00000090938	Dap3	PrematureStop/Truncation	268	NMD
ENSMUST00000029545	Crtc2	PrematureStop/Truncation	552	NMD
ENSMUST00000137088	Rfx5	PrematureStop/Truncation	499	NMD
ENSMUST00000029738	Gpr89	PrematureStop/Truncation	196	NMD
ENSMUST00000044616	Ints8	PrematureStop/Truncation	27	NMD
ENSMUST00000102649	Trit1	PrematureStop/Truncation	343	NMD
ENSMUST00000030661	Gpn2	PrematureStop/Truncation	21	NMD
ENSMUST00000030905	Ssu72	PrematureStop/Truncation	113	NMD
ENSMUST00000030158	Dctn3	PrematureStop/Truncation	21	NMD
ENSMUST00000196282	Zcchc8	PrematureStop/Truncation	556	NMD
ENSMUST00000199808	Sbno1	PrematureStop/Truncation	953	NMD
ENSMUST00000031333	Gtf2h3	PrematureStop/Truncation	89	NMD
ENSMUST00000043707	Rhbdd2	PrematureStop/Truncation	148	NMD
ENSMUST00000019662	Ap4m1	PrematureStop/Truncation	427	NMD
ENSMUST00000059155	Insig1	PrematureStop/Truncation	80	NMD
ENSMUST00000114449	Maea	PrematureStop/Truncation	80	NMD
ENSMUST00000080036	Htt	PrematureStop/Truncation	43	NMD
ENSMUST00000037918	Tmem33	PrematureStop/Truncation	121	NMD
ENSMUST00000101087	Srp72	PrematureStop/Truncation	167	NMD
ENSMUST00000056889	Chd4	PrematureStop/Truncation	164	NMD
ENSMUST00000056398	Lsm8	PrematureStop/Truncation	30	NMD
ENSMUST00000031697	Cul1	PrematureStop/Truncation	725	NMD
ENSMUST00000069695	Tmem150a	PrematureStop/Truncation	75	NMD
ENSMUST00000068697	Kcmf1	PrematureStop/Truncation	226	NMD
ENSMUST00000051777	C2cd3	PrematureStop/Truncation	34	NMD
ENSMUST00000094097	Tmem41b	PrematureStop/Truncation	164	NMD
ENSMUST00000084488	Dock1	PrematureStop/Truncation	462	NMD
ENSMUST00000026578	Tmem80	PrematureStop/Truncation	114	NMD
ENSMUST00000003038	Ap2a2	PrematureStop/Truncation	170	NMD
ENSMUST00000079634	Exosc5	PrematureStop/Truncation	49	NMD
ENSMUST00000032824	Psmc4	PrematureStop/Truncation	50	NMD
ENSMUST00000118927	Zdhhc13	PrematureStop/Truncation	250	NMD
ENSMUST00000032774	Ttc23	PrematureStop/Truncation	325	NMD
ENSMUST00000026126	Ints4	PrematureStop/Truncation	415	NMD
ENSMUST00000036274	Spcs2	PrematureStop/Truncation	71	NMD
ENSMUST00000041769	Dync1li2	PrematureStop/Truncation	175	NMD
ENSMUST00000040254	Edc4	PrematureStop/Truncation	1171	NMD
ENSMUST00000034370	Slc12a4	PrematureStop/Truncation	561	NMD
ENSMUST00000034190	Vac14	PrematureStop/Truncation	453	NMD
ENSMUST00000034429	Tmem231	PrematureStop/Truncation	54	NMD
ENSMUST00000144458	Usp10	PrematureStop/Truncation	289	NMD
ENSMUST00000212308	Mau2	PrematureStop/Truncation	518	NMD
ENSMUST00000002413	Tmem161a	PrematureStop/Truncation	311	NMD
ENSMUST00000002473	Babam1	PrematureStop/Truncation	101	NMD
ENSMUST00000095214	Cnep1r1	PrematureStop/Truncation	19	NMD
ENSMUST00000159645	Dcaf1	PrematureStop/Truncation	128	NMD
ENSMUST00000049348	Traip	PrematureStop/Truncation	30	NMD
ENSMUST00000085018	Ip6k2	PrematureStop/Truncation	131	NMD
ENSMUST00000047404	Dync1li1	PrematureStop/Truncation	243	NMD
ENSMUST00000098942	Spc24	PrematureStop/Truncation	82	NMD
ENSMUST00000117194	Cep164	PrematureStop/Truncation	21	NMD
ENSMUST00000034966	Rpl4	PrematureStop/Truncation	316	NMD
ENSMUST00000034878	Tmem30a	PrematureStop/Truncation	53	NMD
ENSMUST00000001202	Ocrl	PrematureStop/Truncation	884	NMD
ENSMUST00000077741	Slc9a6	PrematureStop/Truncation	328	NMD
ENSMUST00000131422	Dna2	PrematureStop/Truncation	1	Novel Prot.
ENSMUST00000017332	Coa3	PrematureStop/Truncation	7	Novel Prot.
ENSMUST00000001724	Ddx18	PrematureStop/Truncation	2	Novel Prot.
ENSMUST00000021332	Fkbp3	PrematureStop/Truncation	12	Novel Prot.
ENSMUST00000023343	Atg3	PrematureStop/Truncation	3	Novel Prot.
ENSMUST00000029414	Ssr3	PrematureStop/Truncation	6	Novel Prot.
ENSMUST00000030586	Ccdc28b	PrematureStop/Truncation	3	Novel Prot.
ENSMUST00000004375	Phb2	PrematureStop/Truncation	10	Novel Prot.
ENSMUST00000032946	Rab6a	PrematureStop/Truncation	15	Novel Prot.
ENSMUST00000096639	Rnf121	PrematureStop/Truncation	18	Novel Prot.
ENSMUST00000034300	Hsbp1	PrematureStop/Truncation	15	Novel Prot.
ENSMUST00000121783	Golga7	PrematureStop/Truncation	12	Novel Prot.
ENSMUST00000033540	Vbp1	PrematureStop/Truncation	5	Novel Prot.

### Sheet: E11.5 HL
Transcript ID	Gene	ORF w/ Minor Intron Retention	Stop Codon Dif. (aa)	NMD/Novel Prot.
ENSMUST00000036044	Zfc3h1	PrematureStop/Truncation	1733	NMD
ENSMUST00000039173	Relch	PrematureStop/Truncation	83	NMD
ENSMUST00000111913	Odr4	PrematureStop/Truncation	245	NMD
ENSMUST00000103225	5730455P16Rik	PrematureStop/Truncation	204	NMD
ENSMUST00000020908	E2f6	PrematureStop/Truncation	71	NMD
ENSMUST00000000028	Cdc45	PrematureStop/Truncation	275	NMD
ENSMUST00000165066	Ino80d	PrematureStop/Truncation	547	NMD
ENSMUST00000092096	Usp14	PrematureStop/Truncation	236	NMD
ENSMUST00000052712	Tgs1	PrematureStop/Truncation	57	NMD
ENSMUST00000019662	Ap4m1	PrematureStop/Truncation	427	NMD
ENSMUST00000057557	Mcmbp	PrematureStop/Truncation	495	NMD
ENSMUST00000032774	Ttc23	PrematureStop/Truncation	325	NMD
ENSMUST00000034190	Vac14	PrematureStop/Truncation	453	NMD
ENSMUST00000085018	Ip6k2	PrematureStop/Truncation	131	NMD
ENSMUST00000030586	Ccdc28b	PrematureStop/Truncation	3	Novel Prot.
